# *Osiris* gene family defines the cuticle nano-patterns of *Drosophila*

**DOI:** 10.1101/2024.02.06.579014

**Authors:** Zhengkuan Sun, Sachi Inagaki, Keita Miyoshi, Kuniaki Saito, Shigeo Hayashi

## Abstract

Nanostructures of pores and protrusions in the insect cuticle modify molecular permeability and surface wetting and help insects sense a variety of environmental cues. The cellular mechanism specifying cuticle nanostructures is poorly understood. Here, we show that insect-specific *Osiris* family genes are expressed in various cuticle-secreting cells in the *Drosophila* head in the early stage of cuticle secretion and collectively cover nearly the entire surface of the head epidermis. We show that each sense organ cell with various cuticular nanostructures expresses a unique combination of *Osiris* genes. *Osiris* gene mutations caused various cuticle defects in the corneal nipples of the eye and pores of the chemosensory sensilla. *Osiris* genes provide an entry point for investigating cuticle nanopatterning in insects.
