## Supplementary material for "*Osiris* gene family defines the cuticle nano-patterns of *Drosophila*": Table S1_Osi expression

### Sheet: Sheet1
	Trichogen			Tormogen	lens	epi	pseudotrachea	arista
	olf	mech	gustatory
1					+			+
3				+		+
4	+	+	+	+	+		+	+
5	+
6					+		+
7				+	+	+	+
8		+	+					+
9					+	+
11		+	+					+
12				+		+		+
13	+
16	+
21		+	+
22						+		+
23	+
24	+	+
