## Supplementary material for "*Osiris* gene family defines the cuticle nano-patterns of *Drosophila*": Table S2_Osi RNAi

### Sheet: KD
symbol	stock	Source	resource status		act-gal4 drived	viability	adult phenotype		da-gal4 drived	viability	adult phenotype		neur-gal4 drived	viability	adult phenotype	Comment
Osi1	5738	VDRC				V								V
	100458	VDRC				L
	15585R-1	NIG
Osi2	26791	VDRC				V
	104975	VDRC				semi-L
Osi3	1150R-2	NIG								semi-L
	1150R-1	NIG								L
	HMJ23917	NIG								V
	42612	VDRC				V								V
	42613	VDRC				V
Osi4	10303R-2	NIG				L				L				V
	10303R-3	NIG								L
	5747	VDRC
	102619	VDRC				V								V
Osi5	8556	VDRC				V
	102392	VDRC				V
Osi6	SI025									V
	SI026									V
	HMJ22076	BDSC								L
	44544	VDRC												V
	44545	VDRC				L								V
	1151R-2	NIG								V				V
	1151R-3	NIG	discarded
Osi7	SI031									V
	SI032					V								V
	SI033									V
	SI034									V
	8475	VDRC				L
	100174	VDRC				L								V
Osi8	5753	VDRC
	100240	VDRC				L
	15591R-1	NIG				V				V				V
	15591R-6	NIG	discarded
Osi9	6489	VDRC								L
	105724	VDRC				L								V
	15592R-1	NIG												L
	15592R-2	NIG								L				L
Osi10	HMJ21010	BDSC								V
	8558	VDRC
	105915	VDRC				V								V
Osi11	15596R-2	NIG	discarded							V				V
	15596R-3	NIG								V				V
	HMJ21558	BDSC								V
	46124	VDRC
	105850	VDRC				L								V
Osi12	1154R-2	NIG	discarded							V
	1154R-1	NIG				V				V				V
	105586	VDRC				V
Osi13	8560	VDRC				V								V
	101778	VDRC				L
	15595R-1	NIG	discarded
	15595R-2	NIG								V				V
Osi14	47990	VDRC				V
	102979	VDRC				V								V
	1155R-1	NIG				V								V
	1155R-4	NIG								V				V
Osi15	SI037									V
	SI038									L
	SI040									L
	SI041									V
	101817	VDRC				V								V
Osi16	5761	VDRC				V
	100479	VDRC				V
Osi17	37457	VDRC				L
	37458	VDRC				semi-L								V
Osi18	HMS02675	BDSC								V
	12125	VDRC				V								V
	104590	VDRC				V								V
	1169R-1	NIG	discarded
	1169R-3	NIG												V
Osi19	15189R-1	NIG								V
	15189R-2	NIG	discarded							V
	SI043									L
	SI044									L
	SI045									V
	102805	VDRC				V								V
Osi20	10005	VDRC				L				L
	100210	VDRC				L
	15188R-2	NIG				L								L
	15188R-3	NIG	discarded
Osi21	HMJ23686	BDSC								L				L
	13593	VDRC				L								V
	13595	VDRC				L
	100032	VDRC				L
Osi22	HMJ23924	BDSC								V
	330713	VDRC				V
Osi23	15538Ra-1	NIG	discarded							V
	15538Ra-2	NIG								V
	12164	VDRC				L								V
	101220	VDRC				L								V
Osi24	15589R-4	NIG								L
	15589R-1	NIG	discarded							L
	HMS02860	BDSC								L
	43404	VDRC				V								V
	43405	VDRC				L
