## Supplementary material for "*Osiris* gene family defines the cuticle nano-patterns of *Drosophila*": Table S3_KO sequence_gRNAoligo

### Sheet: KO fly series
Osiris-KO fly series
Symbol	NIG-stock ID	gRNA vector ID	Allele number	Mutant sequence	Indel	Lethlity	note	Genotype	SEM observation
Osi1 (CG15585)			WT	CTGCTGTGTCGCGTTGTGCTGGCACTGCTGCTGCTGGTGCTACTCCACTACTGCCAGGCGAAGGATGAAGGTGAAACCACACAGCGTGGAGCAGTGCTGG
	SH151	pKMn420	#22	CTGCTGTGTCGCGTTGTGCTGGCACTGCTGCTGCTGGTGCTACTCatc--CTGCCAGGCGAAGGATGAAGGTGAAACCACACAGCGTGGAGCAGTGCTGG	-2			y[1] w[1118]; +; Osi1[22] FRT82B/TM6C	YES
	SH152	pKMn420	#26	CTGCTGTGTCGCGTTGTGCTGGCACTGCTGCTGCTGGTGCTACTCCACT-CTGCCAGGCGAAGGATGAAGGTGAAACCACACAGCGTGGAGCAGTGCTGG	-1			y[1] w[1118]; +; Osi1[26] FRT82B/TM6C	YES
			WT	AGCAAATTGATCTGGAAACTGGCCACTAACAGCATGGGCTTCTTCCCCAGCGAGTACGGGCGCGATCTGGCCGGGGACAGAGGCCGCTGGCTGAGATTAG
	SH153	pKMn421	#33	AGCAAATTGATCTGGAAACTGGCCACTAACAGCATGGGCTTCTTCCCCAG-GAGTACGGGCGCGATCTGGCCGGGGACAGAGGCCGCTGGCTGAGATTAG	-1			y[1] w[1118]; +; Osi1[33] FRT82B/TM6C	YES
	SH154	pKMn421	#34	AGCAAATTGATCTGGAAACTGGCCACTAACAGCATGGGCTTCTTCCCCAGaa-----------GATCTGGCCGGGGACAGAGGCCGCTGGCTGAGATTAG	-11			y[1] w[1118]; +; Osi1[34] FRT82B/TM6C	YES
	SH155	pKMn421	#35	AGCAAATTGATCTGGAAACTGGCCACTAACAGCATGGGCTTCTTCCCCAG----TACGGGCGCGATCTGGCCGGGGACAGAGGCCGCTGGCTGAGATTAG	-4	L		y[1] w[1118]; +; Osi1[35] FRT82B/TM6C
	SH156	pKMn421	#36	AGCAAATTGATCTGGAAACTGGCCACTAACAGCATGGGCTTCTTCCC----GAGTACGGGCGCGATCTGGCCGGGGACAGAGGCCGCTGGCTGAGATTAG	-4			y[1] w[1118]; +; Osi1[36] FRT82B/TM6C	YES
	SH157	pKMn421	#37	AGCAAATTGATCTGGAAACTGGCCACTAACAGCATGGGCTTCTTCCCCAG-GAGTACGGGCGCGATCTGGCCGGGGACAGAGGCCGCTGGCTGAGATTAG	-1			y[1] w[1118]; +; Osi1[37] FRT82B/TM6C	YES
	SH159	pKMn421	#39	AGCAAATTGATCTGGAAACTGGCCACTAACAGCATGGGCTTCTTCCCCAG--AGTACGGGCGCGATCTGGCCGGGGACAGAGGCCGCTGGCTGAGATTAG	-2			y[1] w[1118]; +; Osi1[39] FRT82B/TM6C	YES
	SH161	pKMn421	#311	AGCAAATTGATCTGGAAACTGGCCACTAACAGCATGGGCTTCTTCCCCAG--------GGCGCGATCTGGCCGGGGACAGAGGCCGCTGGCTGAGATTAG	-8			y[1] w[1118]; +; Osi1[311] FRT82B/TM6C	YES
	SH162	pKMn421	#312	AGCAAATTGATCTGGAAACTGGCCACTAACAGCATGGGCTTCTTCCCatggaagaacgcgatccCGGGCGCGATCTGGCCGGGGACAGAGGCCGCTGGCTGAGATTAG	8			y[1] w[1118]; +; Osi1[312] FRT82B/TM6C	YES
Osi2 (CG1148)			WT	GAAGGCTAATCAAGAATCCCTTTAACTTCCAGGCTCTCCGACTTTGCTCGTGTGGTGCGACTGCCAGAAACCCAGCAGAGGTCCTTGCTGCAGGAGCCAT
	SH025	pKMn378	#15	GAAGGCTAATCAAGAATCCCTTTAACTTCCAGGCTCTCCGACTTTG----TGTGGTGCGACTGCCAGAAACCCAGCAGAGGTCCTTGCTGCAGGAGCCAT	-4			y[1] w[1118]; + ; Osi2[15] FRT82B/TM6C	YES
	SH026	pKMn378	#31	GAAGGCTAATCAAGAATCCCTTTAACTTC-----------------------TGGTGCGACTGCCAGAAACCCAGCAGAGGTCCTTGCTGCAGGAGCCAT	-23			y[1] w[1118]; + ; Osi2[31] FRT82B/TM6C	YES
Osi3 (CG1150)			WT	GACGATCGCGCCTGTAAGATGGTCAAGATGTCTATTGTGATGAACCATCTGTACCTGAACACCCGTATCGACCTTGGCGACCGATTCAAGGTCACAGAAA
	SH027	pKMn379	#1	GACGATCGCGCCTGTAAGATGGTCAAGATGTCTATTGTGATGAACCATC-----------ACCCGTATCGACCTTGGCGACCGATTCAAGGTCACAGAAA	-11			y[1] w[1118]; + ; Osi3[1] FRT82B/TM6C	YES
	SH028	pKMn379	#2	GACGATCGCGCCTGTAAGATGGTCAAGATGTCTATTGTGATGAACCATCacaattccatca--------------------CGATTCAAGGTCACAGAAA	-20			y[1] w[1118]; + ; Osi3[2] FRT82B/TM6C	YES
	SH029	pKMn379	#3	GACGATCGCGCCTGTAAGATGGTCAAGATGTCTATTGTGATGAACCATCTacaTACCTGAACACCCGTATCGACCTTGGCGACCGATTCAAGGTCACAGAAA	2			y[1] w[1118]; + ; Osi3[3] FRT82B/TM6C	YES
	SH030	pKMn379	#4	GACGATCGCGCCTGTAAGATGGTCAAGATGTCTATTGTGATGAACCATCTGaaccaTACCTGAACACCCGTATCGACCTTGGCGACCGATTCAAGGTCACAGAAA	5			y[1] w[1118]; + ; Osi3[4] FRT82B/TM6C	YES
	SH031	pKMn379	#6	GACGATCGCGCCTGTAAGATGGTCAAGATGTCTATTGTGATGAACCATC--------AACACCCGTATCGACCTTGGCGACCGATTCAAGGTCACAGAAA	-8			y[1] w[1118]; + ; Osi3[6] FRT82B/TM6C	YES
	SH032	pKMn379	#8	GACGATCGCGCCTGTAAGATGGTCAAGATGTCTATTGTGATGAACCATCctgaACCTGAACACCCGTATCGACCTTGGCGACCGATTCAAGGTCACAGAAA	1			y[1] w[1118]; + ; Osi3[8] FRT82B/TM6C	YES
	SH033	pKMn379	#9	GACGATCGCGCCTGTAAGATGGTCAAGATGTCTATTGTGATGAACCATCctgaACCTGAACACCCGTATCGACCTTGGCGACCGATTCAAGGTCACAGAAA	1		same as #8	y[1] w[1118]; + ; Osi3[9] FRT82B/TM6C	YES
Osi4 (CG10303)			WT	GGTGGCCAATGGTCTCATGGCCTCCTACCGTCGTGGTGAAACCCTCAAGCTGGGGCTTTTCGACCTGGTCAAGTTGCCCGAACTAGATGCTTCTCGGAAG
	SH034	pKMn380	#1	GGTGGCCAATGGTCTCATGGCCTCCTACCGTCGTGGTGA----------CTGGGGCTTTTCGACCTGGTCAAGTTGCCCGAACTAGATGCTTCTCGGAAG	-10			y[1] w[1118]; + ; Osi4[1] FRT82B/TM6C	YES
	SH035	pKMn380	#2	GGTGGCCAATGGTCTCATGGCCTCCTACCGTCGTGGTGAAACCCTC----TGGGGCTTTTCGACCTGGTCAAGTTGCCCGAACTAGATGCTTCTCGGAAG	-4			y[1] w[1118]; + ; Osi4[2] FRT82B/TM6C	YES
	SH036	pKMn380	#6	GGTGGCCAATGGTCTCATGGCCTCCTACCGTCGTGGTGAAACCCTCAAGgcttGGGCTTTTCGACCTGGTCAAGTTGCCCGAACTAGATGCTTCTCGGAAG	1			y[1] w[1118]; + ; Osi4[6] FRT82B/TM6C	YES
	SH037	pKMn380	#9	GGTGGCCAATGGTCTCATGGCCTCCTACCGTCGTGGTGAAACCCTCAAGatg-------------------------CCGAACTAGATGCTTCTCGGAAG	-25			y[1] w[1118]; + ; Osi4[9] FRT82B/TM6C	YES
Osi5 (CG15590)			WT	GCTGTTCCTTACGGCTGTCCGTTCCGAAAACTGTGATCAGGATGCCGGTGCCACGCTATATTGTCGCGGTGAACGAGCTCTGCGAAATGTCTTGCGGAAT
	SH038	pKMn381	#1	GCTGTTCCTTACGGCTGTCCGTTCCGAAAACTGTGATCAGGATGCCGGT-CCACGCTATATTGTCGCGGTGAACGAGCTCTGCGAAATGTCTTGCGGAAT	-1			y[1] w[1118]; + ; Osi5[1] FRT82B/TM6C	YES
	SH039	pKMn381	#3	GCTGTTCCTTACGGCTGTCCGTTCCGAAAACTGTGATCAGGATGCCGGTGC-ACGCTATATTGTCGCGGTGAACGAGCTCTGCGAAATGTCTTGCGGAAT	-1			y[1] w[1118]; + ; Osi5[3] FRT82B/TM6C	YES
	SH040	pKMn381	#5	GCTGTTCCTTACGGCTGTCCGTTCCGAAAACTGTGATCAGGATGCCGGTGC-ACGCTATATTGTCGCGGTGAACGAGCTCTGCGAAATGTCTTGCGGAAT	-1		same as #3	y[1] w[1118]; + ; Osi5[5] FRT82B/TM6C	YES
	SH041	pKMn381	#6	CTGTTCCTTACGGCTGTCCGTTCCGAAAACTGTGATCAGGATGCCGGaTGCCACGCTATATTGTCGCGGTGAACGAGCTCTGCGAAATGTCTTGCGGAAT	1			y[1] w[1118]; + ; Osi5[6] FRT82B/TM6C	YES
	SH042	pKMn381	#7	GCTGTTCCTTACGGCTGTCCGTTCCGAAAACTGTGATCAGGATGCCGGcatCCACGCTATATTGTCGCGGTGAACGAGCTCTGCGAAATGTCTTGCGGAAT	1	L		y[1] w[1118]; + ; Osi5[7] FRT82B/TM6C
	SH043	pKMn381	#8	GCTGTTCCTTACGGCTGTCCGTTCCGAAAACTGTGATCAGGATGCCGGTG--ACGCTATATTGTCGCGGTGAACGAGCTCTGCGAAATGTCTTGCGGAAT	-2	L		y[1] w[1118]; + ; Osi5[8] FRT82B/TM6C
	SH044	pKMn381	#9	GCTGTTCCTTACGGCTGTCCGTTCCGAAAACTGTGATCAGGATGCCGGT-CCACGCTATATTGTCGCGGTGAACGAGCTCTGCGAAATGTCTTGCGGAAT	-1		same as #1	y[1] w[1118]; + ; Osi5[9] FRT82B/TM6C	YES
Osi6 (CG1151)		pKMn382	WT	CTAATTCGAAACCCCACTACCTCCTCCACAGCTCTTCCGCAAGGCCAAGTCCGTGTTCGATAACCCTCAGATCGAGCTTTTCGGTGGTGTTTCTCTGGTG			no variant
		pKMn426	WT	GCCACCGCCTGCATCCTGCTCCTGGCAGCAGGTATCTCTGCCGATCCCGTCAAGGCCGCTGAGGAGCAGCCCGGCGCCTTTGCCCAGTGCCTCGAGTCCG			no variant
		pKMn427	WT	TGAGGAGCAGCCCGGCGCCTTTGCCCAGTGCCTCGAGTCCGACTCCATCTCGTGCCTGCAGCTCACGGTACGGATTATCTAGGCCCTAAGGATTATATAC			no variant
Osi7 (CG1153)			WT	TCAGCTTCGTGGACAAGGTGCTCGGTGCCCGCGACCAGTTCGCCCTGACCGAAGGTGTGACCGTGGTCCGCTCGCCAGACGCTCCCCAACAGGAGGCCGC
	SH045	pKMn383	#4	TCAGCTTCGTGGACAAGGTGCTCGGTGCCCGCGACCAGTTCGCCCTGACCG----TGTGACCGTGGTCCGCTCGCCAGACGCTCCCCAACAGGAGGCCGC	-4	L		y[1] w[1118]; + ; Osi7[4] FRT82B/TM6C
	SH046	pKMn383	#8	TCAGCTTCGTGGACAAGGTGCTCGGTGCCCGCGACCAGTTCGCCCTGACCG----TGTGACCGTGGTCCGCTCGCCAGACGCTCCCCAACAGGAGGCCGC	-4	L	same as #4	y[1] w[1118]; + ; Osi7[8] FRT82B/TM6C
	SH047	pKMn383	#9	TCAGCTTCGTGGACAAGGTGCTCGGTGCCCGCGACCAGTTCGCCa-------------GACCGTGGTCCGCTCGCCAGACGCTCCCCAACAGGAGGCCGC	-13	L		y[1] w[1118]; + ; Osi7[9] FRT82B/TM6C
Osi8 (CG15591)			WT	AGGCCCCAAGTCCAAAACAGTAACCCCGGAATGGGGTCTACGGGCTTGTGGAAGGACATGTCAATGGTCTACCGCATATACCAGCAGTGCTCGGGCGATA
	SH048	pKMn384	#1	AGGCCCCAAGTCCAAAACAGTAACCCCGGAATGGGGTCTACGGG-------AAGGACATGTCAATGGTCTACCGCATATACCAGCAGTGCTCGGGCGATA	-7	semi-L		y[1] w[1118]; + ; Osi8[1] FRT82B/TM6C	YES
	SH049	pKMn384	#3	AGGCCCCAAGTCCAAAACAGTAACCCCGGAATGGGGTCTACGGG-----------ACATGTCAATGGTCTACCGCATATACCAGCAGTGCTCGGGCGATA	-11			y[1] w[1118]; + ; Osi8[3] FRT82B/TM6C	YES
	SH050	pKMn384	#4	AGGCCCCAAGTCCAAAACAGTAACCCCGGAATGGGGTCTACGGGCTTGTacGGAAGGACATGTCAATGGTCTACCGCATATACCAGCAGTGCTCGGGCGATA	2			y[1] w[1118]; + ; Osi8[4] FRT82B/TM6C	YES
	SH051	pKMn384	#6	AGGCCCCAAGTCCAAAACAGTAACCCCGGAATGGGGTCTACGGGCTT-TGGAAGGACATGTCAATGGTCTACCGCATATACCAGCAGTGCTCGGGCGATA	-1			y[1] w[1118]; + ; Osi8[6] FRT82B/TM6C
	SH052	pKMn384	#8	AGGCCCCAAGTCCAAAACAGTAACCCCGGAATGGGGTCTACGG--------AAGGACATGTCAATGGTCTACCGCATATACCAGCAGTGCTCGGGCGATA	-8			y[1] w[1118]; + ; Osi8[8] FRT82B/TM6C
Osi9 (CG15592)			WT	AGCGAGCCCTGCACTACTTCGATGCCGAGAACGGGGATGTGCGGCTCACCGAGGGCATTGCCCTGGTCAAGACCGATGAGATCCCGGTGGGTCGATCCCT
	SH053	pKMn385	#1	AGCGAGCCCTGCACTACTTCGATGCCGAGAACGGGGA-----------------------------------CCGATGAGATCCCGGTGGGTCGATCCCT	-35			y[1] w[1118]; + ; Osi9[1] FRT82B/TM6C	YES
	SH054	pKMn385	#3	AGCGAGCCCTGCACTACTTCGATGCCGAGAACGGGGA-----------------------------------CCGATGAGATCCCGGTGGGTCGATCCCT	-35		same as #1	y[1] w[1118]; + ; Osi9[3] FRT82B/TM6C
	SH055	pKMn385	#4	AGCGAGCCCTGCACTACTTCGATGCCGAGAACGGGGATGTGCG--------AGGGCATTGCCCTGGTCAAGACCGATGAGATCCCGGTGGGTCGATCCCT	-8			y[1] w[1118]; + ; Osi9[4] FRT82B/TM6C
	SH056	pKMn385	#5	AGCGAGCCCTGCACTACTTCGATGCCGA--------------------CCGAGGGCATTGCCCTGGTCAAGACCGATGAGATCCCGGTGGGTCGATCCCT	-20			y[1] w[1118]; + ; Osi9[5] FRT82B/TM6C	YES
	SH057	pKMn385	#7	AGCGAGCCCTGCACTACTTCGATGCCGAGAACGGGGATGTGCGGCTCA----GGGCATTGCCCTGGTCAAGACCGATGAGATCCCGGTGGGTCGATCCCT	-4			y[1] w[1118]; + ; Osi9[7] FRT82B/TM6C
	SH058	pKMn385	#9	AGCGAGCCCTGCACTACTTCGATGCCGAGAACGGGGATGTGCGG----------GCATTGCCCTGGTCAAGACCGATGAGATCCCGGTGGGTCGATCCCT	-10			y[1] w[1118]; + ; Osi9[9] FRT82B/TM6C
Osi10a (CG46436)			WT	ATCCTCGAGAATGCTGGCGCAGTGATGGGTCAACGGAGTATGGAGTGGCATATGGACGGCCTTTATCCTGGACTTATGTTCAAAATAGGTCCCACAGCGG
	SH059	pKMn386	#3	ATCCTCGAGAATGCTGGCGCAGTGATGGGTCAACGGAGTATGGAGTGG-ATATGGACGGCCTTTATCCTGGACTTATGTTCAAAATAGGTCCCACAGCGG	-1	semi-L		y[1] w[1118]; + ; Osi10a[3] FRT82B/TM6C	YES
	SH060	pKMn386	#6	ATCCTCGAGAATGCTGGCGCAGTGATGGGTCAACGGAGTATGGAGTGG-------ACGGCCTTTATCCTGGACTTATGTTCAAAATAGGTCCCACAGCGG	-7	semi-L		y[1] w[1118]; + ; Osi10a[6] FRT82B/TM6C	YES
	SH061	pKMn386	#8	ATCCTCGAGAATGCTGGCGCAGTGATGGGTCAACGGAGTATGGAGTGG-------ACGGCCTTTATCCTGGACTTATGTTCAAAATAGGTCCCACAGCGG	-7	semi-L	same as #6	y[1] w[1118]; + ; Osi10a[8] FRT82B/TM6C
	SH062	pKMn386	#9	ATCCTCGAGAATGCTGGCGCAGTGATGGGTCAACGGAGTATatatcctggacggagtataACGGCCTTTATCCTGGACTTATGTTCAAAATAGGTCCCACAGCGG	5			y[1] w[1118]; + ; Osi10a[9] FRT82B/TM6C
Osi10b (CG46437)			WT	GGGATAACAGTACCTGGCAGATCACCGATTACCTAAGCATCGAACCCAAGGTTGGGATCAGCAAGCCGGAGACGAGGCGTATGGATATGGGTTTACCCGG
	SH063	pKMn387	#1	GGGATAACAGTACCTGGCAGATCACCGATTACCTAAGCATCGAAC----GGTTGGGATCAGCAAGCCGGAGACGAGGCGTATGGATATGGGTTTACCCGG	-4	L		y[1] w[1118]; + ; Osi10b[1] FRT82B/TM6C
	SH064	pKMn387	#3	GGGATAACAGTACCTGGCAGATCACCGATTACCTAAG--------------TTGGGATCAGCAAGCCGGAGACGAGGCGTATGGATATGGGTTTACCCGG	-14			y[1] w[1118]; + ; Osi10b[3] FRT82B/TM6C	YES
	SH065	pKMn387	#4	GGGATAACAGTACCTGGCAGATCACCGATTACCTAAGCATCGAACCC--GGTTGGGATCAGCAAGCCGGAGACGAGGCGTATGGATATGGGTTTACCCGG	-2			y[1] w[1118]; + ; Osi10b[4] FRT82B/TM6C	YES
	SH066	pKMn387	#7	GGGATAACAGTACCTGGCAGATCACCGATTACCTAAGCATCGA--------------TCAGCAAGCCGGAGACGAGGCGTATGGATATGGGTTTACCCGG	-14			y[1] w[1118]; + ; Osi10b[7] FRT82B/TM6C
	SH067	pKMn387	#9	GGGATAACAGTACCTGGCAGATCACCGATTACCTAAGCATCGAACCC--GGTTGGGATCAGCAAGCCGGAGACGAGGCGTATGGATATGGGTTTACCCGG	-2		same as #4	y[1] w[1118]; + ; Osi10b[9] FRT82B/TM6C
Osi11 (CG15596)			WT	GCAAGATACAGGGAGTTCGCCTGCTGGGACGGGCTCTGAAGGTCCCTCAACTGGGGATTGTGGATGGCGTTAGCTTGGTGCGGCGGGAATCCTTTACCCA
	SH068	pKMn388	#2	GCAAGATACAGGGAGTTCGCCTGCTGGGACGGGCTCTGAAGGTCCCTCA-CTGGGGATTGTGGATGGCGTTAGCTTGGTGCGGCGGGAATCCTTTACCCA	-1			y[1] w[1118]; + ; Osi11[2] FRT82B/TM6C	YES
	SH069	pKMn388	#3	GCAAGATACAGGGAGTTCGCCTGCTGGGACGGGCTCTGAt-----------TGGGGATTGTGGATGGCGTTAGCTTGGTGCGGCGGGAATCCTTTACCCA	-11			y[1] w[1118]; + ; Osi11[3] FRT82B/TM6C
	SH070	pKMn388	#7	GCAAGATACAGGGAGTTCGCCTGCTGGGAatccccagaa-------------GGGGATTGTGGATGGCGTTAGCTTGGTGCGGCGGGAATCCTTTACCCA	-13			y[1] w[1118]; + ; Osi11[7] FRT82B/TM6C
	SH071	pKMn388	#9	GCAAGATACAGGGAGTTCGCCTGCTGGGACGGGCTCTGAAGGTCCCggggaaggtccACTGGGGATTGTGGATGGCGTTAGCTTGGTGCGGCGGGAATCCTTTACCCA	8			y[1] w[1118]; + ; Osi11[9] FRT82B/TM6C
Osi12 (CG1154)			WT	AGCGCCGGGGCACGGACCCTCCTCAGGGTCTACGACGAGTGCACCCGCGCCGAGGCCGGATTCGTGCCATGTCTGAAAAAGAAGGCCATATCCTTTATCG
	SH072	pKMn389	#1	AGCGCCGGGGCACGGACCCTCCTCAGGGTCTACGACGAGTGCACCCGCGCtgaaggtgc-----------------------AGGCCATATCCTTTATCG	-23			y[1] w[1118]; + ; Osi12[1] FRT82B/TM6C
	SH073	pKMn389	#2	AGCGCCGGGGCACGGACCCTCCTCAGGGTCTACGACGAGTGCACCCG-------GCCGGATTCGTGCCATGTCTGAAAAAGAAGGCCATATCCTTTATCG	-7			y[1] w[1118]; + ; Osi12[2] FRT82B/TM6C	YES
	SH074	pKMn389	#5	AGCGCCGGGGCACGGACCCTCCTCAGGGTCTACGACGAGTGCACCCGCGC-GAGGCCGGATTCGTGCCATGTCTGAAAAAGAAGGCCATATCCTTTATCG	-1	L		y[1] w[1118]; + ; Osi12[5] FRT82B/TM6C
	SH075	pKMn389	#6	AGCGCCGGGGCACGGACCCTCCTCAGGGTCTACGACGAGTGCACCCGCGC--AGGCCGGATTCGTGCCATGTCTGAAAAAGAAGGCCATATCCTTTATCG	-2	L		y[1] w[1118]; + ; Osi12[6] FRT82B/TM6C
	SH076	pKMn389	#8	AGCGCCGGGGCACGGACCCTCCTCAGGGTCTACGACGAGTGCACCCGCGC-GAGGCCGGATTCGTGCCATGTCTGAAAAAGAAGGCCATATCCTTTATCG	-1		same as #5	y[1] w[1118]; + ; Osi12[8] FRT82B/TM6C	YES
	SH077	pKMn389	#9	AGCGCCGGGGCACGGACCCTCCTCAGGGTCTACGACGAGTGCACCCGCGC-GAGGCCGGATTCGTGCCATGTCTGAAAAAGAAGGCCATATCCTTTATCG	-1		same as #5	y[1] w[1118]; + ; Osi12[9] FRT82B/TM6C
Osi13 (CG15595)			WT	CGTTCTGCACCTGCTCCTGCTGGTGTCCTTCGGAGGAGCTTACACCCTTCCGCCGGTGGTGCAGATGGGTGGTGCAATCGTGGCAGCCGTGGAGCAGGAC
	SH113	pKMn390	#3	CGTTCTGCACCTGCTCCTGCTGGTGTCCTTCGGAGGAGC--------------cggtggtgcacatgggtggtgcaatctTGGCAGCCGTGGAGCAGGAC	-14	L		y[1] w[1118]; +; Osi13[3] FRT82B/TM6C
	SH114	pKMn390	#4	CGTTCTGCACCTGCTCCTGCTGGTGTCCTTCGGAGGAGCTTgca--------CCGGTGGTGCAGATGGGTGGTGCAATCGTGGCAGCCGTGGAGCAGGAC	-8			y[1] w[1118]; +; Osi13[4] FRT82B/TM6C	YES
	SH115	pKMn390	#5	CGTTCTGCACCTGCTCCTGCTGGTGTCCTTCGGAGGAGCTTACACCCTTacaCGCCGGTGGTGCAGATGGGTGGTGCAATCGTGGCAGCCGTGGAGCAGGAC	2			y[1] w[1118]; +; Osi13[5] FRT82B/TM6C
	SH116	pKMn390	#7	CGTTCTGCACCTGCTCCTGCTGGTGTCCTTCGGAGGAGCTTACACCC-------GGTGGTGCAGATGGGTGGTGCAATCGTGGCAGCCGTGGAGCAGGAC	-7			y[1] w[1118]; +; Osi13[7] FRT82B/TM6C	YES
	SH117	pKMn390	#10	CGTTCTGCACCTGCTCCTGCTGGTGTCCTTCGGAGGAGCTTACACC--------GGTGGTGCAGATGGGTGGTGCAATCGTGGCAGCCGTGGAGCAGGAC	-8	L		y[1] w[1118]; +; Osi13[10] FRT82B/TM6C
Osi14 (CG1155)			WT	TCTGGGCGCCTGTCTGGAGAGCGACGACATGGCCACCTGCCTGGCCGTCAAGGGCATCACCGCACTCAACCGCGCCGCCAGGAGCAACAACATCGAGCTG
	SH078	pKMn391	#2	TCTGGGCGCCTGTCTGGAGAGtgacgacatggccacctgcctggccgtc-AGGGCATCACCGCACTCAACCGCGCCGCCAGGAGCAACAACATCGAGCTG	-1			y[1] w[1118]; + ; Osi14[2] FRT82B/TM6C
	SH079	pKMn391	#3	TCTGGGCGCCTGTCTGGAGAGtgacgacatggccacctgcctggccgtcactGGGCATCACCGCACTCAACCGCGCCGCCAGGAGCAACAACATCGAGCTG	1	semi-L		y[1] w[1118]; + ; Osi14[3] FRT82B/TM6C	YES
	SH080	pKMn391	#4	TCTGGGCGCCTGTCTGGAGAGtgacgacatggccacctgcctggt----------------GCACTCAACCGCGCCGCCAGGAGCAACAACATCGAGCTG	-16	semi-L		y[1] w[1118]; + ; Osi14[4] FRT82B/TM6C
	SH081	pKMn391	#9	TCTGGGCGCCTGTCTGGAGAGtgacgacatggccacctgcctggc-----------------CACTCAACCGCGCCGCCAGGAGCAACAACATCGAGCTG	-17	semi-L		y[1] w[1118]; + ; Osi14[9] FRT82B/TM6C	YES
	SH082	pKMn391	#10	TCTGGGCGCCTGTCTGGAGAGtgacgacatggccacctgcctggccc----GGGCATCACCGCACTCAACCGCGCCGCCAGGAGCAACAACATCGAGCTG	-4			y[1] w[1118]; + ; Osi14[10] FRT82B/TM6C
Osi15 (CG1157)			WT	GCGAGGAGTCCGTCGCGCTGTTCGGCGGTCTGAGGATCGACCGGTCGGAGTCGGGCCGTAGCTTCGGTGCATCCAAGGCCGTCGAGTCCTTCGAGGACCG
	SH083	pKMn392	#1	gCGAGGAGTCCGTCGCGCTGTTCGGCGGTCT-------------------------------------------------------------GAGGAtCG	-61			y[1] w[1118]; + ; Osi15[1] FRT82B/TM6C	YES
	SH084	pKMn392	#4	GCGAGGAGTCCGTCGCGCTGTTCGGCGGTCTGAGGATCGACCGGTCG-AGTCGGGCCGTAGCTTCGGTGCATCCAAGGCCGTCGAGTCCTTCGAGGACCG	-1			y[1] w[1118]; + ; Osi15[4] FRT82B/TM6C
	SH085	pKMn392	#8	GCGAGGAGTCCGTCGCGCTGTTCGGCGGTCTGAGGATCGACCGGTagct-TCGGGCCGTAGCTTCGGTGCATCCAAGGCCGTCGAGTCCTTCGAGGACCG	-1			y[1] w[1118]; + ; Osi15[8] FRT82B/TM6C	YES
Osi16 (CG31561)			WT	GAAGCATCTTCCTTCAGTTGGATGTGCCTCAAGATCGAGTTTGTCAAGATCATGGAAAAGCTTGCCGAACAGGAGGAACTAAACGTTTTGCCAGGAATCA
	SH086	pKMn393	#3	GAAGCATCTTCCTTCAGTTGGATGTGCCTCAAGATCGAGTTTGTCAAcag----------------GAACAGGAGGAACTAAACGTTTTGCCAGGAATCA	-16			y[1] w[1118]; + ; Osi16[3] FRT82B/TM6C	YES
	SH087	pKMn393	#4	GAAGCATCTTCCTTCAGTTGGATGTGCCTCAAGATCGAGTTTGTCAA--TCATGGAAAAGCTTGCtGAACAGGAGGAACTAAACGTTTTGCCAGGAATCA	-2			y[1] w[1118]; + ; Osi16[4] FRT82B/TM6C	YES
	SH088	pKMn393	#5	GAAGCATCTTCCTTCAGTTGGATGTGCCTCAAGATCGAGTTTGTCAA--TCATGGAAAAGCTTGCtGAACAGGAGGAACTAAACGTTTTGCCAGGAATCA	-2		same as #4	y[1] w[1118]; + ; Osi16[5] FRT82B/TM6C
	SH089	pKMn393	#8	GAAGCATCTTCCTTCAGTTGGATGTGCCTCAAGATCGAGTTTGTCAAGA-------AAAGCTTGCtGAACAGGAGGAACTAAACGTTTTGCCAGGAATCA	-7			y[1] w[1118]; + ; Osi16[8] FRT82B/TM6C	YES
	SH090	pKMn393	#9	GAAGCATCTTCCTTCAGTTGGATGTGCCTCAAGATCGAGTTTGTCAAGA-------AAAGCTTGCtGAACAGGAGGAACTAAACGTTTTGCCAGGAATCA	-7		same as #8	y[1] w[1118]; + ; Osi16[9] FRT82B/TM6C
Osi17 (CG15598)			WT	GAAGACTGGCAGCCTCTGATAAATGCCACCAAGTTTCCCACGAGGAAGCCGATGGACAAAATGGCTCCCAGTGATTCCCTGCTCCTTAGACTGGCCCGGC
	SH091	pKMn394	#3	GAAGACTGGCAGCCTCTGATAAATGataaacgaggacaaagtggctcccagtgattccctgctcctc--------------------AGACTGGCCCGGC	-20	L		y[1] w[1118]; + ; Osi17[3] FRT82B/TM6C
	SH092	pKMn394	#4	GAAGACTGGCAGCCTCTGATAAATGCCACCAAGTTTCCCACGAGGAcatgggcatgtcatggacaaagtggctcccagtgattccccgctcctcAGACTGGCCCGGC	7	L		y[1] w[1118]; + ; Osi17[4] FRT82B/TM6C
	SH093	pKMn394	#5	GAAGACTGGCAGCCTCTGATAAATGCCACCAAGTTTCCCACGAcaaagtggctcccagtggttccctgctcctc-------------AGACTGGCCCGGC	-13	L		y[1] w[1118]; + ; Osi17[5] FRT82B/TM6C
	SH094	pKMn394	#8	GAAGACTGGCAGCCTCTGATAAATGCCACCAAGTTTCCCACGAGGAAGCtccagtgattcsctgctcctc-----------------AGACTGGCCCGGC	-17	L		y[1] w[1118]; + ; Osi17[8] FRT82B/TM6C
	SH095	pKMn394	#9	GAAGACTGGCAGCCTCTGATAAATGCCACCAAGTTTCCCACGAGGAcaaagtggctcccagtgattccctgctcctc----------AGACTGGCCCGGC	-10	L		y[1] w[1118]; + ; Osi17[9] FRT82B/TM6C
	SH096	pKMn394	#10	GAAGACTGGCAGCCTCTGATAAATGCCACCAAGTTTCCCACGAGGAAGtggacaaagtggstcccagtgattccctgctcctc----AGACTGGCCCGGC	-4	L		y[1] w[1118]; + ; Osi17[10] FRT82B/TM6C
Osi18 (CG1169)			WT	CAGCCGGAGGTGCGCATCACCGAGCGCCTGTCGATTGTCCGTACCGCGGAGAAGGTCGAGTCCCGATCCATGAACCCGGAGGAGCGCCTCTTCGACGACA
	SH097	pKMn395	#1	CAGCCGGAGGTGCGCATCACCGAGCGCCTGTCGATTGTCCGTACCGaacgaaccGGTCGAGTCCCGATCCATGAACCCGGAGGAGCGCCTCTTCGACGACA	1			y[1] w[1118]; + ; Osi18[1] FRT82B/TM6C
	SH098	pKMn395	#2	CAGCCGGAGGTGCGCATCACCGAGCGCCTGTCGATTGTCCGTACCGCG-AGAAGGTCGAGTCCCGATCCATGAACCCGGAGGAGCGCCTCTTCGACGACA	-1			y[1] w[1118]; + ; Osi18[2] FRT82B/TM6C	YES
	SH099	pKMn395	#3	CAGCCGGAGGTGCGCATCACCGAGCGCCTGTCGATTGTCCGTACCGC--AGAAGGTCGAGTCCCGATCCATGAACCCGGAGGAGCGCCTCTTCGACGACA	-2			y[1] w[1118]; + ; Osi18[3] FRT82B/TM6C
	SH100	pKMn395	#5	CAGCCGGAGGTGCGCATCACCGAGCGCCTGTCGATTGTCCGTc-------GAAGGTCGAGTCCCGATCCATGAACCCGGAGGAGCGCCTCTTCGACGACA	-7			y[1] w[1118]; + ; Osi18[5] FRT82B/TM6C	YES
	SH101	pKMn395	#6	CAGCCGGAGGTGCGCATCACCGAGCGCCTGTCGATTGTCCGTACCGCG-AGAAGGTCGAGTCCCGATCCATGAACCCGGAGGAGCGCCTCTTCGACGACA	-1			y[1] w[1118]; + ; Osi18[6] FRT82B/TM6C
	SH102	pKMn395	#9	CAGCCGGAGGTGCGCATCACCGAGCGCCTGTCGATTGTCCGTcgaagtaccttcGAAGGTCGAGTCCCGATCCATGAACCCGGAGGAGCGCCTCTTCGACGACA	4			y[1] w[1118]; + ; Osi18[9] FRT82B/TM6C
	SH103	pKMn395	#10	CAGCCGGAGGTGCGCATCACCGAGCGCCTGTCGATTGTCCGTACCGC----AAGGTCGAGTCCCGATCCATGAACCCGGAGGAGCGCCTCTTCGACGACA	-4			y[1] w[1118]; + ; Osi18[10] FRT82B/TM6C
Osi19 (CG15189)				CAAGTGCGCCAGTGGCCAAGACTCGATGGCCTGCATCAAAGAGCGGGCCATGCGGTTTGTGGACAACGTGATGAGCAAAGACAGCTTCCAGGTGAGCTTA
	SH118	pKMn396	#1	CAAGTGCGCCAGTGGCCAAGACTCGATGGCCTGCATCAAAGAGCGGGC-ATGCGGTTTGTGGACAACGTGATGAGCAAAGACAGCTTCCAGGTGAGCTTA	-1			y[1] w[1118]; +; Osi19[1] FRT82B/TM6C	YES
	SH119	pKMn396	#2	CAAGTGCGCCAGTGGCCAAGACTCGATGGCCTGCATCAAAGAGCGGGC-ATGCGGTTTGTGGACAACGTGATGAGCAAAGACAGCTTCCAGGTGAGCTTA	-1		same as #1	y[1] w[1118]; +; Osi19[2] FRT82B/TM6C
	SH120	pKMn396	#3	CAAGTGCGCCAGTGGCCAAGACTCGATGGCCTGCATCAAAGAGCGGGC-----------TGGACAACGTGATGAGCAAAGACAGCTTCCAGGTGAGCTTA	-11			y[1] w[1118]; +; Osi19[3] FRT82B/TM6C
	SH121	pKMn396	#5	CAAGTGCGCCAGTGGCCAAGACTCGATGGCCTGCATCAAAGAGCGGGC-----------TGGACAACGTGATGAGCAAAGACAGCTTCCAGGTGAGCTTA	-11		same as #3	y[1] w[1118]; +; Osi19[5] FRT82B/TM6C
	SH122	pKMn396	#6	CAAGTGCGCCAGTGGCCAAGACTCGATGGCCTGCATCAAAGAGCGGGC-ATGCGGTTTGTGGACAACGTGATGAGCAAAGACAGCTTCCAGGTGAGCTTA	-1		same as #1	y[1] w[1118]; +; Osi19[6] FRT82B/TM6C
	SH123	pKMn396	#8	CAAGTGCGCCAGTGGCCAAGACTCGATGGCCTGCATCAAAGAGCGGGC-ATGCGGTTTGTGGACAACGTGATGAGCAAAGACAGCTTCCAGGTGAGCTTA	-1		same as #1	y[1] w[1118]; +; Osi19[8] FRT82B/TM6C
	SH124	pKMn396	#9	CAAGTGCGCCAGTGGCCAAGACTCGATGGCCTGCATCAAAGAGCGGGC--------TTGTGGACAACGTGATGAGCAAAGACAGCTTCCAGGTGAGCTTA	-8			y[1] w[1118]; +; Osi19[9] FRT82B/TM6C	YES
Osi20 (CG15188)			WT	ACAATTGTGGATAAGTGCTTCCATGCCAATGCGATGCATTGCCTGAAGGAGAAGGTGCTCACCTACCTGGACACGGTAGCCAATGTGGAGGAGGAGGTCA
	SH104	pKMn397	#5	ACAATTGTGGATAAGTGCTTCCATGCCAATGCGATGCATTGCCTGAAG-AGAAGGTGCTCACCTACCTGGACACGGTAGCCAATGTGGAGGAGGAGGTCA	-1	L		y[1] w[1118]; + ; Osi20[5] FRT82B/TM6C
	SH105	pKMn397	#6	ACAATTGTGGATAAGTGCTTCCATGCCAATGCGATGCATTG--------------TGCTCACCTACCTGGACACGGTAGCCAATGTGGAGGAGGAGGTCA	-14	L		y[1] w[1118]; + ; Osi20[6] FRT82B/TM6C
	SH106	pKMn397	#10	ACAATTGTGGATAAGTGCTTCCATGCCAATGCGATGaggtgctcacctc-GAAGGTGCTCACCTACCTGGACACGGTAGCCAATGTGGAGGAGGAGGTCA	-1	L		y[1] w[1118]; + ; Osi20[10] FRT82B/TM6C
Osi21 (CG14925)			WT	TGGGGAACAGCCTGGGGCTTGGGTCCCGAGATGGCACTCGTGAGGAGGGTGTACGACGATTGCCAAGACAAAAACGATTT
	M2L-1186	2LG-0950	#3	TGGGGAACAGCCTGGGGCTTGGGTCCCGAGATGGC-----------GGGTGTACGACGATTGCCAAGACAAAAACGATTT	-11			y[1]w[1118];CG14925[SK3] FRT 40A/CyO-Tb	YES
	M2L-1187	2LG-0950	#8	TGGGGAACAGCCTGGGGCTTGGGTCCCGAGATcaccccga-GAGGAGGGTGTACGACGATTGCCAAGACcAAAACGATTT	-1			y[1]w[1118];CG14925[SK8] FRT 40A/CyO-Tb	YES
Osi22 (CG8644)			WT	CAGGCCAGCAGTAGCGATGGCAACCAGGAGACATCCACCGTTAGCCAGGAGGCGGCTAGAGGTTTGGCCAGCAGCTATGAGCCGGAGGACAAGCAGGCGC
	SH163	pKMn424	#26	CAGGaCAGCAGTAGCGATGGCAACCAGGAGACATCCACCGTT----------------------TGGCCAGCAGCTATGAGCCGGAGGACAAgCAGGCGC	-22	L		y[1] w[1118]; +; Osi22[26] FRT82B/TM6C
	SH164	pKMn424	#28	CAGGaCAGCAGTAGCGATGGCAACCAGGAGACATCCACCGTTAG-------GCGGCTAGAGGTTTGGCCAGCAGCTATGAGCCGGAGGACAAgCAGGCGC	-7	L		y[1] w[1118]; +; Osi22[28] FRT82B/TM6C
	SH165	pKMn424	#212	CAGGaCAGCAGTAGCGATGGCAACCAGGAGACATCCACCGTTAGCCAG-----------AGGTTTGGCCAGCAGCTATGAGCCGGAGGACAAgCAGGCGC	-11			y[1] w[1118]; +; Osi22[212] FRT82B/TM6C
	SH166	pKMn424	#213	CAGGaCAGCAGTAGCGATGGCAACCAGGAGACATCCACCGTTAGC--------GGCTAGAGGTTTGGCCAGCAGCTATGAGCCGGAGGACAAgCAGGCGC	-8			y[1] w[1118]; +; Osi22[213] FRT82B/TM6C	YES
			WT	AGCACCTATTTGGGCAACAAAACGACCAGTGAGTACAAGAAACGCCTGCGAGATCGCGTGAGTGCTCCGCAAATGGCGGAAAATGAGACACCTGAAATGG
	SH167	pKMn425	#322	AGCACCTATTTGGGCAACAAAACGACCAGTGAGTACAAGAAACGCCTGCG--------TGAGTGCTCCGCAAATGGCGGAAAATGAGACACCTGAAAcGG	-8			y[1] w[1118]; +; Osi22[322] FRT82B/TM6C	YES
	SH168	pKMn425	#325	AGCACCTATTTGGGCAACAAAACGACCAGTGAGTACAAGAAACGCCTGCG-GATCGCGTGAGTGCTCCGCAAATGGCGGAAAATGAGACACCTGAAAcGG	-1			y[1] w[1118]; +; Osi22[325] FRT82B/TM6C
Osi23 (CG15538)			WT	GAGGGCATCATGTCTTCCCCAGAGATTTCCATTTACGATGGAGTGCGCCTGGTGGCTGCTCCGAATAGTACTGATAACGCTACAAGGCCTGACGATGAGA
	SH125	pKMn399	#3	GAGGGCATCATGTCTTCCCCAGAGATTTCCA----------------------ggctgctccgaatagtactgatgacgctacaaaGCCTGACGATGAGA	-22			y[1] w[1118]; +; Osi23[3] FRT82B/TM6C	YES
	SH126	pKMn399	#5	GAGGGCATCATGTCTTCCCCAGAGATTTCCATTTACGATGGAGTGCGC-tggtggctgctcccaataatactgataacgctacaagayCTGACGATGAaA	-1			y[1] w[1118]; +; Osi23[5] FRT82B/TM6C
	SH127	pKMn399	#8	GAGGGCATCATGTCTTCCCCAGAGATTgcttg----------------CTGGTGGCTGCTCCGAATAGTACTGATAACGCTACAAGGCCTGACGATGAcA	-16			y[1] w[1118]; +; Osi23[8] FRT82B/TM6C	YES
Osi24 (CG15589)			WT	CAGTACAGAGTGTTCCAGCCGGCGGAGAGCGAGAGTGATCTGCGCTTGGCGGTGGCCATGCGTCGACGGAACTTTAAACACCCCTCGGATTCACCCAGAA
	SH107	pKMn340	#1	CAGTACAGAGTGTTCCAGCCGGCGGAGAGCGAGAGTG-----------------GCCATGCGTCGACGGAACTTTAAACACCCCTCGGATTCACCCAGAA	-17	L		y[1] w[1118]; + ; Osi24[1] FRT82B/TM6C
	SH108	pKMn340	#2	CAGTACAGAGTGTTCCAGCCGGCGGAGAGCGAGAGTGATCTGCG-------GTGGCCATGCGTCGACGGAACTTTAAACACCCCTCGGATTCACCCtGAA	-7	L		y[1] w[1118]; + ; Osi24[2] FRT82B/TM6C
	SH109	pKMn340	#4	CAGTACAGAGTGTTCCAGCCGGCGGAGAGCGAGAGTGATCTGCGC-----------CATGCGTCGACGGAACTTTAAACACCCCTCGGATTCACCCAGAA	-11	L		y[1] w[1118]; + ; Osi24[4] FRT82B/TM6C
	SH110	pKMn340	#5	CAGTACAGAGTGTTCCAGCCGGCGGAGAGCGAGAGTGATCTGCG-------GTGGCCATGCGTCGACGGAACTTTAAACACCCCTCGGATTCACCCtGAA	-7	L	same as #2	y[1] w[1118]; + ; Osi24[5] FRT82B/TM6C
	SH111	pKMn340	#6	CAGTACAGAGTGTTCCAGCCGGCGGAGAGCGAGAGTGATCTGCGa----CGGTGGCCATGCGTCGACGGAACTTTAAACACCCCTCGGATTCACCCAGAA	-4	L		y[1] w[1118]; + ; Osi24[6] FRT82B/TM6C
	SH112	pKMn340	#10	CAGTACAGAGTGTTCCAGCCGGCGGAGAGCGAGAGTGATCTGCG-------GTGGCCATGCGTCGACGGAACTTTAAACACCCCTCGGATTCACCCtGAA	-7	L	same as #2	y[1] w[1118]; + ; Osi24[10] FRT82B/TM6C

### Sheet: gRNA oligo&vector
gRNA oligo & gRNA vector
Osiris gene	CG number	DNA oligos for the gRNA vector				gRNA vector	comment
		Forward		Reverse
Osi1	CG15585	Osi1-F2	CTTC GCATCCTTCGCCTGGCAGTAG	Osi1-R2	AAAC CTACTGCCAGGCGAAGGATGC	pKMn420
	CG15585	Osi1-F3	CTTC GATCGCGCCCGTACTCGCTG	Osi1-R3	AAAC CAGCGAGTACGGGCGCGATC	pKMn421
osi2	CG1148	Osi2-F	CTTC GCTCTCCGACTTTGCTCGTG	Osi2-R	AAAC CACGAGCAAAGTCGGAGAGC	pKMn378
Osi3	CG1150	Osi3-F	CTTC GTACGGGTGTTCAGGTACAGA	Osi3-R	AAAC TCTGTACCTGAACACCCGTAC	pKMn379
Osi4	CG10303	Osi4-F	CTTC GTGGTGAAACCCTCAAGCTG	Osi4-R	AAAC CAGCTTGAGGGTTTCACCAC	pKMn380
Osi5	CG15590	Osi5-F	CTTC GCGACAATATAGCGTGGCAC	Osi5-R	AAAC GTGCCACGCTATATTGTCGC	pKMn381
Osi6	CG1151	Osi6-F	CTTC GAGGGTTATCGAACACGGACT	Osi6-R	AAAC AGTCCGTGTTCGATAACCCTC	pKMn382	Failed to introduce mutations
Osi6	CG1151	Osi6-F2	CTTC GTATCTCTGCCGATCCCGTCA	Osi6-R2	AAACTGACGGGATCGGCAGAGATAC	pKMn426	All mutations were 3 bp fold deletions
Osi6	CG1151	Osi6-F3	CTTC GCGTGAGCTGCAGGCACGAGA	Osi6-R3	AAACTCTCGTGCCTGCAGCTCACGC	pKMn427	Few offspring were born
osi7	CG1153	Osi7-F	CTTC GACCAGTTCGCCCTGACCGA	Osi7-R	AAAC TCGGTCAGGGCGAACTGGTC	pKMn383
Osi8	CG15591	Osi8-F	CTTC GGGGTCTACGGGCTTGTGGA	Osi8-R	AAAC TCCACAAGCCCGTAGACCCC	pKMn384
Osi9	CG15592	Osi9-F	CTTC GGGGATGTGCGGCTCACCGA	Osi9-R	AAAC TCGGTGAGCCGCACATCCCC	pKMn385
Osi10a	CG46436	Osi10a-F	CTTC GACGGAGTATGGAGTGGCATA	Osi10a-R	AAAC TATGCCACTCCATACTCCGTC	pKMn386
Osi10b	CG46437	Osi10b-F	CTTC GCTAAGCATCGAACCCAAGGT	Osi10b-R	AAAC ACCTTGGGTTCGATGCTTAGC	pKMn387
Osi11	CG15596	Osi11-F	CTTC GCTCTGAAGGTCCCTCAACT	Osi11-R	AAAC AGTTGAGGGACCTTCAGAGC	pKMn388
Osi12	CG1154	Osi12-F	CTTC GCACGAATCCGGCCTCGGCG	Osi12-R	AAAC CGCCGAGGCCGGATTCGTGC	pKMn389
Osi13	CG15595	Osi13-F	CTTC GCATCTGCACCACCGGCGGAA	Osi13-R	AAAC TTCCGCCGGTGGTGCAGATGC	pKMn390
Osi14	CG1155	Osi14-F	CTTC GAGTGCGGTGATGCCCTTGA	Osi14-R	AAAC TCAAGGGCATCACCGCACTC	pKMn391
Osi15	CG1157	Osi15-F	CTTC GAGGATCGACCGGTCGGAGTC	Osi15-R	AAAC GACTCCGACCGGTCGATCCTC	pKMn392
Osi16	CG31561	Osi16-F	CTTC GATCGAGTTTGTCAAGATCA	Osi16-R	AAAC TGATCTTGACAAACTCGATC	pKMn393
Osi17	CG15598	Osi17-F	CTTC GTTTCCCACGAGGAAGCCGA	Osi17-R	AAAC TCGGCTTCCTCGTGGGAAAC	pKMn394
Osi18	CG1169	Osi18-F	CTTC GATTGTCCGTACCGCGGAGA	Osi18-R	AAAC TCTCCGCGGTACGGACAATC	pKMn395
Osi19	CG15189	Osi19-F	CTTC GCATCAAAGAGCGGGCCATG	Osi19-R	AAAC CATGGCCCGCTCTTTGATGC	pKMn396
Osi20	CG15188	Osi20-F	CTTC GATGCATTGCCTGAAGGAGA	Osi20-R	AAAC TCTCCTTCAGGCAATGCATC	pKMn397
Osi21	CG14925	Osi21-F	CTTC GTCCCGAGATGGCACTCGTG	Osi21-R	AAAC CACGAGTGCCATCTCGGGAC	2LG-0950
Osi22	CG8644	Osi22-F2	CTTC GCCAAACCTCTAGCCGCCTCC	Osi22-R2	AAAC GGAGGCGGCTAGAGGTTTGGC	pKMn424
	CG8644	Osi22-F3	CTTC GAGCACTCACGCGATCTCGC	Osi22-R3	AAAC GCGAGATCGCGTGAGTGCTC	pKMn425
Osi23	CG15538	Osi23-F	CTTC GTTACGATGGAGTGCGCCTGG	Osi23-R	AAAC CCAGGCGCACTCCATCGTAAC	pKMn399
Osi24	CG15589	Osi24-F	CTTC GAGTGATCTGCGCTTGGCGG	Osi24-R	AAAC CCGCCAAGCGCAGATCACTC	pKMn400
